# Clustering Sperm: A Statistical Approach to Identify Sperm Morph Numbers in the *Drosophila Obscura* Species Group

**DOI:** 10.1101/2025.05.29.656784

**Authors:** Fiona Messer, Helen White-Cooper

## Abstract

The *Drosophila obscura* species group is sperm heteromorphic. Sperm heteromorphism is production of multiple sperm types, or ‘morphs’, within a single male. In the case of the *obscura* species, males produce two or three sperm morphs of different sizes, simultaneously, within the same testis, and throughout their lifetime. A long sperm morph, the ‘eusperm’ is fertile, whereas shorter sperm morphs, the ‘parasperm’, are non-fertilising and protect the eusperm within the female reproductive tract. Many studies over the past 55 years have measured sperm length of eusperm and parasperm in *obscura* species. One recent study found that *D. pseudoobscura* produces three sperm morphs, two parasperm and one eusperm, in contrast to the two morphs described in older studies of this species. Thus, the number of morphs made by some species in this clade is still in dispute. Here, we review sperm length data from previous studies and re-measure sperm of eight species including *D. pseudoobscura*. We used two statistical cluster analysis approaches to identify sperm morphs based on sperm and nucleus length, to test whether multiple parasperm morphs are present in more species than previously identified. We confirmed the presence of two parasperm morphs in *D. pseudoobscura*, and found that two closely related species, *D. persimilis* and *D. miranda*, also produce two parasperm morphs. *D. affinis, D. azteca, D. bifasciata, D. guanche* and *D. subobscura* produce a single parasperm morph, indicating that the presence of two parasperm is a derived feature in the *pseudoobscura* species subgroup.
