## Supplementary data and code for "Clustering Sperm: A Statistical Approach to Identify Sperm Morph Numbers in the *Drosophila Obscura* Species Group": Supplementary4 shapiro.output.csv

	Cluster	Species	W	p	Outliers Removed
1	1	Daff	0.50004829258684	3.0400809649121e-28	FALSE
2	1	Daff	0.993334783716393	0.251430466070011	TRUE
3	2	Daff	0.858913987523377	2.13024976826711e-13	FALSE
4	2	Daff	0.992533970485729	0.371714191699853	TRUE
5	1	Dazt	0.991700190037557	0.300888327316874	FALSE
6	2	Dazt	0.933784221261961	0.106303829826872	FALSE
7	1	Dbif	0.987829417954239	0.355756630731517	FALSE
8	2	Dbif	0.974607466722734	0.0209389892917642	FALSE
9	2	Dbif	0.974607466722734	0.0209389892917642	TRUE
10	5	Dbif	0.952406578055318	0.013988891794637	FALSE
11	5	Dbif	0.952406578055318	0.013988891794637	TRUE
12	1	Dmir	0.950463524622854	0.000158683358307749	FALSE
13	1	Dmir	0.950953899240525	0.000238134996768945	TRUE
14	2	Dmir	0.98017352745164	0.28047400853364	FALSE
15	3	Dmir	0.803979675412188	1.56855763164712e-05	FALSE
16	3	Dmir	0.895507020311665	0.00349757578699976	TRUE
17	1	Dper	0.83901063535031	4.84126669171163e-07	FALSE
18	1	Dper	0.864471369981283	3.48977027104027e-06	TRUE
19	2	Dper	0.991016993754607	0.465238586502908	FALSE
20	1	Dpse	0.973883788671777	0.184582014820761	FALSE
21	2	Dpse	0.761730038776112	6.59743057514378e-14	FALSE
22	2	Dpse	0.982343037835796	0.0943211851775212	TRUE
23	3	Dpse	0.966129714130026	0.0222552437851747	FALSE
24	3	Dpse	0.989529035805355	0.724298213139794	TRUE
25	1	Dgua	0.988807505208083	0.358061683937326	FALSE
26	2	Dgua	0.923337208500286	5.98566264727234e-07	FALSE
27	2	Dgua	0.97662789336048	0.0465500599838762	TRUE
28	1	Dsub	0.989401228225651	0.507959822538942	FALSE
29	2	Dsub	0.991119596194834	0.820564548774389	FALSE
30	2, 5	Dbif	0.97240376632225	0.000932444396805944	FALSE
31	1, 3	Dmir	0.905950648716761	2.0616256994751e-11	FALSE
