## Supplementary data and code for "Clustering Sperm: A Statistical Approach to Identify Sperm Morph Numbers in the *Drosophila Obscura* Species Group": Supplementary5 proportion parasperm.csv

Species	Sum Length Parasperm	n Parasperm	Sum Length Eusperm	n Eusperm	Total Sum Length	Proportion length parasperm
Daff	31645.7	300	99352.6	221	130998.3	0.24
Dbif	10130.5	121	48386.3	187	58516.8	0.17
Dmir	15958.3	163	20067.2	76	36025.5	0.44
Dper	4056.6	67	44694.2	149	48750.8	0.08
Dpse	10696.7	152	42720.7	142	53417.4	0.20
Dgua	13957.6	133	41931.5	143	55889.1	0.25
Dsub	12030.3	116	21019.3	88	33049.6	0.36
